# Identification of Novel miRNAs in Mouse Embryonic Stem Cells, Embryonic Fibroblasts, and Reprogrammed Pluripotent Cells

**DOI:** 10.1101/817395

**Authors:** Botao Zhao, Chunsun Fan

## Abstract

MicroRNAs (miRNAs) are a class of non-coding small RNAs that function in almost every known cellular activity. MiRNAs play an important role in gene regulation that controls embryonic stem cell (ESC) pluripotency and differentiation, as well as induced pluripotent stem cell (iPSC) reprogramming. In this study, we identified nine novel miRNAs by mining the deep sequencing dataset from mouse embryonic stem cells, mouse embryonic fibroblasts (MEF) and three kinds of reprogrammed pluripotent cells. Most of them are non-conserved but species-specific and cell-specific miRNAs. Eight miRNAs are derived from gene introns, including a “mirtron” miRNA, miR-novel-41. We also showed that miR-novel-27 is a mouse-specific miRNA and the 5′ arm of its precursor hairpin, embedding the mature miR-novel-27, uniquely exists in mouse species but not in any other *Placentalia* animals. Notably, the 5′ arm of the pre-miR-novel-27 hairpin shows nearly perfect palindrome to the 3′ arm suggesting that it was generated by inverted duplication of the 3′ arm. By this mechanism, the pre-miR-novel-27 hairpin was *de novo* gained in the mouse genome. This is a new type of *de novo* miRNA emergence mechanism in animals, which we called “inverted local half hairpin duplication” here. In addition, very limited nucleotide mutants accumulated on the newly emerged 5′ arm since its birth suggesting an especially young evolutionary history of the miR-novel-27 gene.
