## Supplementary material for "Identification of Novel miRNAs in Mouse Embryonic Stem Cells, Embryonic Fibroblasts, and Reprogrammed Pluripotent Cells": Table S1

### Sheet: Sheet1
Table S1. The small RNA list generated by Mireap. The raw reads in each sample and the total reads in all samples were shown.
ID	sequence	all_count	ES 2	ES 4	ES 3	MEF 13	MEF 14	MEF 15	NT-ES 51	NT-ES 53	iPS 63	iPS 62	NT-iPS 72	NT-iPS 71
novel-1	TGGCAGTGATGAGTACTGAGCCA	463961	0	0	127	0	44	0	64728	48276	129236	88158	55109	78283
novel-2	AAACAAACATGGTGCACTTCTTT	35836	35	60	0	0	0	0	8253	6103	8676	5311	3119	4279
novel-3	CTAAGGCAGGCAGACTTCAGTG	11092	124	212	207	294	357	580	1547	1300	1942	1758	1180	1591
novel-4	GCAGGACAGCTTGACACAACAC	1657	187	262	238	0	0	0	103	107	162	148	228	222
novel-5	TTAGCTGGGCATGATCTGATGAGC	795	0	0	0	384	0	411	0	0	0	0	0	0
novel-6	TCTGACTTGAGCAAGTGACATTC	746	23	31	43	0	0	0	100	125	112	111	101	100
novel-7	CGGGACTGGCCAGTGTTGAG	582	170	175	159	24	22	32	0	0	0	0	0	0
novel-8	GAAAATGATGGGCATGTCTGATG	545	0	0	0	0	0	0	79	57	73	74	89	173
novel-9	AACAAACATGGTGCACTTCTTT	471	0	0	87	149	119	116	0	0	0	0	0	0
novel-10	AGGAATCTGGAAAACATGGGCGT	471	103	129	107	41	64	0	0	0	0	27	0	0
novel-11	AAGGTGGCTGTTGGTTGTTTGC	421	49	55	45	32	24	30	51	81	0	0	0	54
novel-12	AGGACTGACGCTAACTTGAGTTTT	374	12	21	0	0	0	0	54	60	107	90	0	30
novel-13	AGGGACTGCAGAGATGGCACTG	367	8	12	16	5	0	0	45	48	60	47	57	69
novel-14	AGCCATGACGGAAGACTGTGTT	359	52	122	91	34	27	27	0	0	6	0	0	0
novel-15	CTGGAGGATCAAGAAGGCTGAG	354	80	57	72	0	7	12	0	0	0	0	126	0
novel-16	CGGAGCTTGCCTGGCGTCTCT	340	0	0	0	0	0	0	23	92	96	55	27	47
novel-17	ACCACAGTGTGGTTTGGACGTG	329	0	0	0	0	0	0	64	46	73	55	36	55
novel-18	TGGATGTGTGATGAGATGAGGC	272	23	47	27	0	35	48	15	32	11	18	0	16
novel-19	AGGCGCCTCTGAGCTTGTGCTTGT	268	0	0	0	0	0	0	44	37	82	0	49	56
novel-20	TCCGGCTGGGGGTAGCAGTAGC	264	49	50	68	16	21	27	7	0	20	0	0	6
novel-21	TGGCGGCAGTCAGGATACCTGT	254	0	0	0	0	0	0	40	40	84	56	15	19
novel-22	TTGTGATGATGTTGATCCTGAAC	243	67	70	79	13	0	7	0	0	7	0	0	0
novel-23	GTGTGGGCTTGGGCTGGGGCAG	241	24	13	18	0	17	11	26	21	0	33	34	44
novel-24	GACCGGTGATGAACTGCCTGAGC	228	62	76	74	9	7	0	0	0	0	0	0	0
novel-25	AAGAGAGATGGCTGAGCTCCTGG	222	0	17	11	0	0	0	26	27	52	25	28	36
novel-26	AGGATGAGAAGAGTTTGGCTGG	218	30	18	0	12	0	0	0	0	0	158	0	0
novel-27	AACTGAGTTGAAGGCAAAGGT	200	0	0	6	67	53	39	0	0	9	13	7	6
novel-28	GTGGATACTGGTGGGAAGCTC	200	0	0	50	0	0	0	0	0	0	0	0	0
novel-29	TAGCAGACAGAACTATAATCT	199	0	0	0	0	0	0	25	37	0	14	64	59
novel-30	ACACACACACATACACACTCTT	197	0	0	0	0	0	0	17	15	37	0	36	0
novel-31	TTTGCAGTAACAGGTGTGGACAT	195	0	16	0	0	0	0	39	44	0	15	34	47
novel-32	AGGGTGCAGCTGTAGCCAGGCAGG	187	0	38	0	0	32	14	14	0	21	16	27	25
novel-33	AACGATGATGTCGACTGAGA	187	0	0	0	57	64	66	0	0	0	0	0	0
novel-34	TCGGAGCAGCTCAGAGCAGATGG	184	17	9	18	13	7	12	10	6	0	0	0	0
novel-35	CCTGTGGGTTGGGTTGGCTTT	180	0	0	0	0	0	0	14	40	34	45	20	27
novel-36	AAGGCAAATGGTAAACTGAACTG	178	35	42	41	0	0	0	0	0	19	15	13	13
novel-37	GGACGTCCAGACGCAACTCTCG	175	0	0	17	0	0	0	16	23	34	29	18	38
novel-38	CACGGGGACTTGGCTGAGGCAGCT	174	0	0	0	0	0	0	0	47	0	32	47	48
novel-39	TGGAGTGATGTGAGGTTTCTGACT	162	39	35	57	12	13	6	0	0	0	0	0	0
novel-40	GTTCAATGGCTGAGGTGAGGCACC	161	86	75	0	0	0	0	0	0	0	0	0	0
novel-41	TGAGTGGAGACTCGGTAGAGGTAG	158	43	31	34	0	0	24	0	0	0	0	12	14
novel-42	AGGGGAGCTAGGTAGAAAGCCA	149	0	0	0	0	0	0	21	24	37	19	21	27
novel-43	TCATCATCTGGGAATAATAGGT	149	0	0	0	51	22	62	7	0	0	7	0	0
novel-44	TCTGAAAAGGGTCATCGGCAGA	146	0	0	0	0	0	0	25	0	0	38	35	48
novel-45	GTAGGGGTGATAGATTCCATGGC	140	20	32	25	17	27	19	0	0	0	0	0	0
novel-46	TCAAGGTCCGCTGTGAACACGG	140	0	0	7	0	0	0	21	11	6	0	7	18
novel-47	GCTACCCTTTACACCGTGTAGTG	136	12	16	27	28	40	13	0	0	0	0	0	0
novel-48	TGGCAGTGATGAGTACTGAGCCAC	130	0	130	0	0	0	0	0	0	0	0	0	0
novel-49	TTTTACCTAGAGCTGATGTAGA	130	15	16	22	25	22	30	0	0	0	0	0	0
novel-50	TCCTCTGCTAGTTTGCATTT	126	0	0	0	0	0	0	15	19	30	30	0	32
novel-51	CACACACACATACACACTCTT	123	0	0	0	0	0	0	0	0	0	29	0	38
novel-52	ATAGTTGTGTGTGTGTGTGTAT	120	0	0	0	0	0	0	0	0	17	8	5	10
novel-53	CGCGGGGGGCGGGCGGGGCGC	118	12	7	13	0	0	0	8	11	15	16	15	21
novel-54	AGAATTGCGTTTGGACAATCAGT	117	0	0	0	0	0	0	15	0	32	23	18	29
novel-55	TGCAGGGTGGCGGTTGGACTCGT	113	0	0	0	0	0	0	23	17	40	0	16	17
novel-56	AGAGCTGTACACTCAGGATGTC	112	0	46	47	14	0	0	0	0	5	0	0	0
novel-57	CCGGGCGGGCGGGCGAGCGG	112	0	0	0	0	0	0	15	26	24	12	14	21
novel-58	TATCCTGAAGATGCTATGATGAA	112	0	5	0	0	0	0	19	14	14	9	24	27
novel-59	ACGCGGGGTTCTCTGTGGAAGC	111	25	27	25	20	0	14	0	0	0	0	0	0
novel-60	TCTGAGCCCCGAGACTGTATTA	110	0	0	0	0	0	0	7	9	11	9	11	8
novel-61	TTTCAAGGAAGCAACTCTGGGT	110	40	0	70	0	0	0	0	0	0	0	0	0
novel-62	TGACTCTGTACATGGCATTTAT	109	0	0	0	0	0	0	15	8	25	29	10	22
novel-63	AAGGTGGCTGTTGGTTGTTTGCC	107	0	0	0	0	0	0	0	0	107	0	0	0
novel-64	TGGTGATGGGCTCTCTTGTAG	107	23	13	26	13	15	17	0	0	0	0	0	0
novel-65	TGAAGAAGCTGATGGTAGTCTGG	103	0	16	0	0	25	0	0	0	0	0	0	62
novel-66	GGGAGTGATGAGATGCTGAGA	97	25	17	20	7	0	6	0	0	7	0	7	8
novel-67	ACCACAGTGTGGTTTGGACGTGG	96	23	44	0	14	15	0	0	0	0	0	0	0
novel-68	ATAGGATGATGATGATACTGACT	95	26	21	28	10	5	5	0	0	0	0	0	0
novel-69	TCCTGGAGTGGAGGACAGTCAGA	95	15	8	0	0	14	0	7	0	22	16	13	0
novel-70	AGAGGCAGAAGCAGGTGAACCT	95	0	0	0	0	0	0	12	21	30	15	11	6
novel-71	TGGCAGTGGAGTTAGTGATTGT	93	0	0	0	14	0	0	18	20	6	6	10	19
novel-72	TAGATGTGATGACTCCTGATC	91	17	9	15	20	14	16	0	0	0	0	0	0
novel-73	TGTAGAAGGAAGGGCTGCTGTG	90	0	0	0	0	0	0	14	14	22	0	19	21
novel-74	GAAAGAACTCTGGGGACAGCT	87	0	0	42	0	0	0	0	0	23	22	0	0
novel-75	TCAAGGTCCGCTGTGAACACGC	87	36	20	31	0	0	0	0	0	0	0	0	0
novel-76	GTAGATGATGTCGCTCTGATG	86	40	46	0	0	0	0	0	0	0	0	0	0
novel-77	ACTCTCTCACTCTGCATGGTTAC	86	0	0	0	0	0	0	21	17	11	18	11	8
novel-78	GTGGAAGGCCCGAGCGGCCTGGC	84	16	16	17	17	7	11	0	0	0	0	0	0
novel-79	TAGGTTTGGTAGAGCAGGTGTTGA	83	0	0	0	0	0	0	0	26	18	20	19	0
novel-80	CTGGGCAGAGCTGCAGGAGAGA	78	0	11	25	0	14	14	6	8	0	0	0	0
novel-81	TGTCTGTATGAGTGTGCACACA	77	7	0	0	0	0	0	8	0	22	25	8	7
novel-82	TAGGGATGGAGCACAGGGCAC	77	0	0	0	0	0	0	12	16	19	16	0	14
novel-83	TTTGGCGGGGTATGTGGTTCTCT	76	23	19	13	0	10	11	0	0	0	0	0	0
novel-84	GGTGAGCTCTTGGTACCTTGGC	76	29	19	22	0	0	6	0	0	0	0	0	0
novel-85	ACTGTTTGAGGGTATGTATGTG	74	0	0	0	0	0	0	15	20	11	0	15	13
novel-86	CTGGCTGCGGGGTGGTGTGGGAA	72	0	0	0	0	0	0	0	0	0	0	6	0
novel-87	TGGTTTGACATGTGACAGGCGG	71	0	0	0	27	24	20	0	0	0	0	0	0
novel-88	TGGAGTGACTGTAGGGAGGATGC	70	0	0	0	0	0	0	18	19	14	12	7	0
novel-89	ACTGATTGTGTCATACCAGCTGT	69	0	0	0	13	6	8	20	0	7	0	0	15
novel-90	TCGTGTCTTGTGTTGCAGCCGGA	69	13	15	16	0	0	0	0	0	13	7	0	5
novel-91	AAGGACCTGGTGGGAGATCT	68	0	0	0	0	0	0	23	10	0	0	15	20
novel-92	TGATATAGCCAAGCCCGACTGT	67	9	12	10	0	0	0	27	0	9	0	0	0
novel-93	AGGAGGCCTTTGGATACCCAGA	66	0	0	0	0	0	0	8	10	15	0	0	0
novel-94	GCTAGATTGATGAGCAAGCTGA	66	0	6	0	0	0	0	17	0	27	0	16	0
novel-95	CATTTGATGGCCCTGAAGTAA	66	0	0	0	0	0	0	0	0	0	0	0	66
novel-96	AAGGCTCAGGATCTGGTAGTAGA	66	5	12	0	0	0	0	12	0	0	14	14	9
novel-97	AAGAACCAAGAATGGGCTGC	64	9	16	19	8	0	0	0	0	0	12	0	0
novel-98	TGTTGGGCTCGAGGGCATACCCT	63	0	0	0	0	0	0	10	13	12	5	8	15
novel-99	AGGACAGGTGGCTGGCTGGCTC	63	0	0	0	0	0	0	0	20	24	0	0	19
novel-100	ATACGCACACTTAAGACTTTAG	62	0	0	0	18	9	29	0	6	0	0	0	0
novel-101	AGAGCTGTACACTCAGGATGTCA	62	40	0	0	0	12	10	0	0	0	0	0	0
novel-102	TCTGAAAAGGGTCATCGGCAGACA	60	5	12	8	9	15	11	0	0	0	0	0	0
novel-103	AGCATGGCTGCTTGTGACACT	59	0	0	0	0	0	0	5	23	7	10	7	7
novel-104	CCAGGAGTAGTGGCACTATCT	58	0	0	0	0	0	0	8	10	18	0	15	7
novel-105	TCCGGGAAACTAGGAGACGGTCGG	58	0	0	5	0	0	0	5	5	15	0	13	15
novel-106	CACCACAGTGTGGTTTGGACGTGG	55	0	0	39	0	0	16	0	0	0	0	0	0
novel-107	GCAGCGGGCTGGCCGGGGCCGAGT	55	15	0	11	8	6	0	0	0	15	0	0	0
novel-108	TCCGAGGCGGCAGATGACTAAT	54	15	0	8	0	0	0	0	10	7	0	8	6
novel-109	CTCGGATGATGGCTAACTGACT	53	17	10	7	0	5	0	0	0	0	0	5	9
novel-110	GTCAAATGATGGCACTGATGACA	53	0	14	0	0	0	0	0	0	0	9	13	17
novel-111	AGCCCGGGCTGGGGGTGGGTGT	52	0	0	0	0	0	0	12	27	8	5	0	0
novel-112	TGTGGAGGAGGAGCCTGAGGCT	51	7	0	0	0	0	0	6	8	9	0	9	12
novel-113	TGGATGTGTGATGAGATGAGG	51	0	0	0	51	0	0	0	0	0	0	0	0
novel-114	ACTGAGCACCGGCCGCACGCGC	51	15	12	14	0	0	0	0	0	10	0	0	0
novel-115	ACTGGACTTGGAGTCAGAAA	50	0	0	0	6	12	15	6	0	5	6	0	0
novel-116	TGACAACTGGCCTGAGGAGC	50	0	0	0	0	0	0	0	0	0	50	0	0
novel-117	GTCCTGTGATGCTCCTGAGGAAG	49	0	0	0	0	0	0	10	0	23	0	0	16
novel-118	GGAGGTGATGACGTCTTCTGATT	49	0	0	0	0	0	0	10	0	27	0	12	0
novel-119	TGAGGCACTGAAAGCAGGTGTGC	48	11	12	25	0	0	0	0	0	0	0	0	0
novel-120	AGTGTGGATCATAAGGAGCTCC	48	0	9	8	12	5	14	0	0	0	0	0	0
novel-121	TCTGAAGGAGTAGTTGGCATCC	48	14	20	9	0	5	0	0	0	0	0	0	0
novel-122	TGTGTGGGCTGGGTGGGCACAGT	48	0	0	0	0	0	0	8	7	16	0	0	17
novel-123	TTTCAAGGAAGCAACTCTGGGTC	46	0	46	0	0	0	0	0	0	0	0	0	0
novel-124	TCTGAAAAGGGTCATCGGCAGAC	46	0	0	0	0	0	0	0	0	46	0	0	0
novel-125	TGTAGATGATGATTGCTGAGA	45	0	0	0	0	0	0	12	6	0	11	0	16
novel-126	TGTGGTCCTGGGTCCTGGCGGCT	45	0	0	0	0	0	0	12	7	11	0	9	6
novel-127	TGATATAGCCAAGCCCGACT	45	0	0	0	0	0	0	0	27	0	0	18	0
novel-128	AGGTTTGGTAGAGCAGGTGTTGA	44	0	0	0	0	0	0	23	0	0	0	0	21
novel-129	TCTCCAGGAGTCTGAGGGGCAGG	44	14	8	0	0	0	0	0	0	13	9	0	0
novel-130	TAGGACAGATTGGGATGGCTCTG	44	0	0	0	14	14	16	0	0	0	0	0	0
novel-131	ATGGCTCAGTGGTACTTACATAT	43	0	12	17	0	0	0	14	0	0	0	0	0
novel-132	AGGACAGGTGGCTGGCTGGCT	43	0	0	0	0	0	0	0	0	0	23	20	0
novel-133	AGGCTGGCACCAGGATCCCTGA	42	0	0	0	12	10	20	0	0	0	0	0	0
novel-134	TTGATCACTGTCTCCAGCCTG	42	12	14	16	0	0	0	0	0	0	0	0	0
novel-135	GTTGGGATAAGAGGCTTGTGTT	41	18	11	12	0	0	0	0	0	0	0	0	0
novel-136	GCGGGCCTGCCGGGGGGGCAGC	41	0	13	0	0	12	16	0	0	0	0	0	0
novel-137	TGAGTGCACTGTGGGCTTCGG	40	5	0	0	0	0	0	24	0	0	0	11	0
novel-138	ACTGGTACAAGGGTTGGGAGACA	40	0	0	0	0	0	0	0	10	9	0	9	12
novel-139	TACGAGAGTGTTAGAGGTCA	39	0	0	0	0	0	0	6	0	0	17	0	16
novel-140	GGAGGTGATGACGTCTTCTGAT	39	0	0	0	0	0	0	0	16	0	17	0	6
novel-141	TCTCCACTGAGAGGACCACCCA	38	0	0	0	0	0	0	0	0	17	0	14	7
novel-142	GACAACCAGACTTAAACCCAGG	37	15	22	0	0	0	0	0	0	0	0	0	0
novel-143	CAGGACACCCCAGCAGAGGTCC	37	16	10	11	0	0	0	0	0	0	0	0	0
novel-144	TCAGCAACTTGAACAGAGACC	37	10	10	11	0	0	0	0	6	0	0	0	0
novel-145	TTATTTAAGGGGAACGTATGGGTG	37	37	0	0	0	0	0	0	0	0	0	0	0
novel-146	AGCAGCAGCTGGAGCAGTGG	37	0	18	19	0	0	0	0	0	0	0	0	0
novel-147	GACAGATGAATGAGATTGGTTC	36	0	0	0	0	0	0	8	14	7	7	0	0
novel-148	TTGGAGAGGACCGCCGTCGGAC	36	0	12	14	0	0	0	0	0	0	0	10	0
novel-149	ACACGGGGACTTGGCTGAGGCAGC	36	0	0	0	0	0	0	36	0	0	0	0	0
novel-150	AGTACCACCATACACAGCTTTT	36	0	0	0	0	0	0	10	0	0	0	8	18
novel-151	AACTGGGCTGAGAGGACTTGGT	35	0	27	0	0	0	8	0	0	0	0	0	0
novel-152	TCTGGGGAAGGAACTGCAGAGC	35	0	0	0	0	0	0	9	6	6	6	8	0
novel-153	TGTGTGTATAGCTGTGTGCATA	35	0	0	0	0	0	0	0	0	10	6	12	7
novel-154	CTCGGTGTGGAAGCCGGTCGGA	35	0	0	0	0	0	29	0	0	0	0	0	6
novel-155	TGTTGTAGATTCTGAGACTGGA	35	0	19	10	0	0	0	0	0	0	0	0	6
novel-156	GCTAGATTGATGAGCAAGCTG	35	0	0	0	0	0	0	0	0	0	35	0	0
novel-157	TGAGTGGAGACTCGGTAGAGGTA	34	0	0	0	0	0	0	0	0	13	21	0	0
novel-158	GCGGCTGTGAGAGCGCGGTGA	34	0	0	0	0	0	0	0	0	24	0	0	10
novel-159	TGGAAGGATGCCTCTTGCAGATG	34	0	0	0	13	12	9	0	0	0	0	0	0
novel-160	CTGGGAGTAGAAGGGGGAAACCA	34	0	0	0	0	0	0	0	8	0	6	13	7
novel-161	AGCCCGGGCTGGGGGTGGGTGTT	34	0	0	0	0	0	0	0	0	0	0	19	15
novel-162	GTGAAGGATGAAGTGCTGACG	33	10	12	11	0	0	0	0	0	0	0	0	0
novel-163	AGGCGACTGGCGAGACCCGAA	33	0	0	0	0	0	0	9	0	0	24	0	0
novel-164	TATGGTGATGAGTATCTGACC	33	8	12	13	0	0	0	0	0	0	0	0	0
novel-165	AGGCGACTGGCGAGACCCGA	33	0	0	0	0	0	0	0	10	0	0	6	17
novel-166	TCAGAACAGCTGACAGCAGTCAT	33	0	0	0	0	0	0	0	0	21	12	0	0
novel-167	TGCCTGTGATGAGGTCACTGAGGC	32	7	15	10	0	0	0	0	0	0	0	0	0
novel-168	GTCCTGTGATGCTCCTGAGGAA	32	0	0	0	0	0	0	0	9	0	9	14	0
novel-169	AGGAGTGAGTGGTAAGCTGGTG	32	0	0	0	0	0	0	0	7	10	10	0	5
novel-170	TTGCTGTGGGTATAGCTACGC	31	12	8	11	0	0	0	0	0	0	0	0	0
novel-171	AGGGATCGTCAAAGGGAATAGG	31	8	5	11	0	0	0	0	0	7	0	0	0
novel-172	TGCTGATCGGCTGGCACTCTGC	31	16	7	8	0	0	0	0	0	0	0	0	0
novel-173	AGTGGAGAACAGGGACTGGGCCT	30	0	0	0	0	0	0	0	0	16	0	0	14
novel-174	CTGAATGATGCAGTCCTGACC	30	0	0	0	10	8	12	0	0	0	0	0	0
novel-175	ATAGTGTGTGTGGATGTGTGT	30	0	0	0	0	0	0	0	0	8	15	0	7
novel-176	GGTGAGATTTCCTGGAACTGCAT	30	0	0	0	0	0	0	9	0	0	9	0	12
novel-177	GAGTGGCGTAGAGCCCGCGGGC	29	9	8	5	0	0	7	0	0	0	0	0	0
novel-178	TCGGCGAGGCCCGGAGGACAG	29	0	5	0	8	0	0	0	10	0	0	0	6
novel-179	ATGGATTGTGAGATGGTGTCTGA	29	0	0	0	0	0	0	0	0	11	18	0	0
novel-180	GTGGAAGGCAATCAAAAGGCGGT	28	0	0	0	0	28	0	0	0	0	0	0	0
novel-181	TCCGGCTGGGGGTAGCAGTAG	28	0	0	0	0	0	0	0	0	0	13	15	0
novel-182	CTGCTTCCATACCCCTACCCAG	28	0	0	0	0	0	0	6	0	0	0	12	10
novel-183	TGATATAGCCAAGCCCGACTGTAT	28	0	0	0	0	0	0	0	0	0	0	0	28
novel-184	GTAGGAGCTGGAGGTGGGTTTGGC	28	0	19	9	0	0	0	0	0	0	0	0	0
novel-185	TCTGGGGGCTTGTGTGGTAGGG	28	0	0	0	0	0	0	0	0	16	12	0	0
novel-186	TCTGAAAAGGGTCATCGGCAG	27	0	0	0	0	0	0	0	27	0	0	0	0
novel-187	ATAGGAGTTGATTACAGAGCA	27	0	0	0	0	0	0	0	0	0	0	0	27
novel-188	TGTGAAGACTGAAATCCAAGAG	27	5	0	10	0	0	6	0	0	0	6	0	0
novel-189	AGGCAGGTGTGGAGCTGGTCT	27	0	0	0	0	0	0	0	0	12	6	0	9
novel-190	AGAGATGATGAAGTCTGATC	27	0	16	0	0	0	0	0	0	0	0	5	6
novel-191	TGCAGGGAGAGCGCAGGTCGTT	27	0	9	5	0	0	0	0	0	5	8	0	0
novel-192	TGGGGAACAGGGCAAGGTGGA	27	0	0	0	0	0	0	0	0	27	0	0	0
novel-193	TGTAGGGTGAGGCTGGGAGCCAGG	27	0	0	0	0	0	0	6	5	0	0	7	9
novel-194	TCTTCAGAGTAGAGCATCCAC	27	0	0	0	0	0	0	6	5	0	0	16	0
novel-195	TTTTCTGTGATAACACTGTGGC	27	0	0	0	9	11	7	0	0	0	0	0	0
novel-196	GAAAGAACTCTGGGGACAGC	27	0	27	0	0	0	0	0	0	0	0	0	0
novel-197	TTGTTTCATTTGTTCGTGACTC	27	0	0	0	0	0	0	9	7	0	0	0	11
novel-198	TCATCCGGGATCCCCTGAGGC	26	0	0	0	8	8	10	0	0	0	0	0	0
novel-199	TGTAGTTCTCCATACACATGCA	26	0	0	0	0	0	0	0	12	8	6	0	0
novel-200	GCAGATGATGTGAGCACCTGATG	26	0	0	0	0	0	0	9	0	9	0	8	0
novel-201	AATGGAGCTGTAAGCCGGAAGC	26	0	14	12	0	0	0	0	0	0	0	0	0
novel-202	TGGGGTGGTGGACTCAGGCTTC	26	15	0	11	0	0	0	0	0	0	0	0	0
novel-203	AGGACTGACGCTAACTTGAGTTT	26	0	0	0	0	0	0	0	0	0	0	26	0
novel-204	TGAGATTTCCTGGAACTGCAT	26	0	14	12	0	0	0	0	0	0	0	0	0
novel-205	GATGAAGCACTGTAGCTCAGGAA	26	0	0	0	0	0	0	16	0	0	0	10	0
novel-206	TGCACAGGACAGAGCACAGTC	26	0	0	0	0	0	0	0	8	6	6	6	0
novel-207	AGTGAGTGTTGACACCTTGGGTCT	25	0	0	0	0	0	0	0	17	0	8	0	0
novel-208	AGTACCACCATACACAGCTTT	25	0	0	0	0	0	0	0	0	10	15	0	0
novel-209	AGGGGCTTCCTGAACCAGGAC	25	0	0	0	0	0	0	0	0	0	13	0	0
novel-210	TTGGACCGCGCCTGCGCAAGC	25	10	8	0	0	0	7	0	0	0	0	0	0
novel-211	ATCTGTAAGTGATGGGCAAAGTA	24	0	0	0	0	0	0	0	0	0	10	5	9
novel-212	TGGCTCAGTGGTACTTACATAT	24	24	0	0	0	0	0	0	0	0	0	0	0
novel-213	TTACTGTCAGGCACGTGGCTC	24	13	0	11	0	0	0	0	0	0	0	0	0
novel-214	TCTGGGGGAAAGGTAGATCT	24	0	0	0	0	0	0	0	12	12	0	0	0
novel-215	TTGTAGGTGAAGTAGACTTGGC	24	11	13	0	0	0	0	0	0	0	0	0	0
novel-216	GAGAAGGGGTGGGGTGGGGT	24	0	0	0	0	0	0	7	0	11	0	6	0
novel-217	AGGCAGTGATGAGGTACTGAGCCA	23	0	0	0	0	0	0	0	0	9	0	8	6
novel-218	ATCTGTAAGTGATGGGCAAAGT	23	0	0	0	0	0	0	9	7	7	0	0	0
novel-219	AACAGTTGTTGGTCTTTGGTAA	23	0	0	0	0	0	0	12	11	0	0	0	0
novel-220	AGAGGGTTGTGAGACTAGGGCTGT	23	0	15	0	0	0	0	0	0	0	0	8	0
novel-221	TGACGTGCTGCATTCTGGGATT	23	0	8	10	0	0	0	0	0	0	0	0	5
novel-222	GTAGCTGTAGAGGAAGATGCA	22	11	0	0	0	0	0	0	0	0	0	0	0
novel-223	CATAGGAGTTGATTACAGAGC	22	0	0	13	9	0	0	0	0	0	0	0	0
novel-224	CGCAGGGTGAGCTGGCGGCTGT	22	0	0	0	0	0	0	0	12	10	0	0	0
novel-225	CCGGACTTGTGGGTGGGAGAGGG	22	0	0	0	0	0	0	0	0	5	0	9	8
novel-226	TGCGGTAGGAAGGATGCGGTG	22	13	0	0	0	0	0	9	0	0	0	0	0
novel-227	TCGGCGAGGCCCGGAGGACA	22	0	0	0	0	0	13	0	0	0	0	9	0
novel-228	AGTGGGGCTGCACGGTGACGTCCG	21	0	0	0	0	0	0	0	0	0	21	0	0
novel-229	TTGCAAGCAACACTCTGTGGCAG	21	8	0	7	0	0	0	0	6	0	0	0	0
novel-230	AATGTGGAAGTGGTCTGAGGCAT	21	0	0	0	0	0	0	0	0	11	10	0	0
novel-231	TTGACATAGGAAGAGACTGAGA	21	0	0	0	0	15	6	0	0	0	0	0	0
novel-232	TGGAGGGAAAGGTCAGGGGCTGA	21	0	0	0	8	7	6	0	0	0	0	0	0
novel-233	GTGAGGCTCAGTATGGGGTGGG	20	7	0	0	0	8	5	0	0	0	0	0	0
novel-234	GAGCAGTGATGTTTGACTGAGCCG	20	0	0	0	0	0	0	0	0	0	0	13	7
novel-235	GTAGGAGCTGGAGGTGGGTTTGG	20	20	0	0	0	0	0	0	0	0	0	0	0
novel-236	AGCTGCGGTAGGAAGGATGCGG	20	0	0	0	0	0	0	0	10	0	0	10	0
novel-237	GAAAGAACTCTGGGGACAGCTG	20	20	0	0	0	0	0	0	0	0	0	0	0
novel-238	GTGGAAGGATGAGTGGCTGACC	20	7	5	8	0	0	0	0	0	0	0	0	0
novel-239	TGACGATGATGATGACGATGA	20	0	5	0	0	0	0	8	0	0	0	0	7
novel-240	TGTGTTGGACAGGTAAGTGTAT	20	0	0	0	0	0	0	0	10	0	0	5	5
novel-241	TGGTAGAAGGTGGGCTGGCTGAAA	20	0	0	0	0	0	0	0	0	11	9	0	0
novel-242	TCCCAGACGCGGAGAGACAGG	20	0	0	0	0	10	0	0	0	0	0	0	0
novel-243	CGTTATGATGCAGAACTGAGA	20	6	7	7	0	0	0	0	0	0	0	0	0
novel-244	GACAGTCAAGGCTTTTCTTCAT	20	0	0	0	0	0	0	0	6	9	5	0	0
novel-245	TGGTTCTGGTCGTAATTTTCTGA	19	7	0	12	0	0	0	0	0	0	0	0	0
novel-246	ACTGCATGATGATTCTGAGC	19	8	11	0	0	0	0	0	0	0	0	0	0
novel-247	CCTATATATAGGACTTTGGGCGG	19	0	0	0	9	10	0	0	0	0	0	0	0
novel-248	TGGGCTGGGTAGAGGAGACAGG	19	7	0	0	0	0	0	0	0	0	0	0	12
novel-249	TTGGGATAAGAGGCTTGTGTT	19	0	0	0	0	0	0	0	5	0	0	0	14
novel-250	TGCGGAGCGTGGACACGGTCT	18	0	0	0	0	0	0	6	0	0	12	0	0
novel-251	AAGGCTCAGGATCTGGTAGTAG	18	0	0	0	0	0	0	0	0	18	0	0	0
novel-252	TTGAACTGTCAAGAACCACTGG	18	5	0	7	0	6	0	0	0	0	0	0	0
novel-253	GGAGCTGTGGACATTTGTAG	18	0	18	0	0	0	0	0	0	0	0	0	0
novel-254	TTGGGGGACATAGGCAGTATCT	18	0	0	0	0	0	0	0	0	9	0	9	0
novel-255	AAGGACCTGGTGGGAGATCTCA	18	0	0	0	0	0	0	0	0	0	18	0	0
novel-256	AAGACTGGAACCTGGTCATAGC	18	18	0	0	0	0	0	0	0	0	0	0	0
novel-257	CTGACACAGCCATTCTCTGAGCAG	18	0	0	18	0	0	0	0	0	0	0	0	0
novel-258	TCGGCGAGGCCCGGAGGACAGC	18	0	0	8	0	0	0	0	0	0	10	0	0
novel-259	AGGGAAGAAGTGCTGAGCCTGT	18	0	0	0	0	0	0	5	0	0	13	0	0
novel-260	AGAGGAGGCCTTTGGATACCCA	18	0	0	0	0	0	0	0	0	0	0	0	9
novel-261	GTCAAATGATGGCACTGATG	18	7	0	11	0	0	0	0	0	0	0	0	0
novel-262	TCCTGGAGTGGAGGACAGTCAG	18	0	0	0	0	0	0	0	0	0	0	0	18
novel-263	AAGGGCTTAGCTCAGTAGCGGA	18	0	0	12	0	6	0	0	0	0	0	0	0
novel-264	TCAGAAGGTTGGCCATTGGGGA	18	0	0	0	0	0	0	0	0	0	11	0	7
novel-265	ATAAATAACTGATAGCTCTATTTT	17	0	0	0	0	0	0	0	7	0	0	0	10
novel-266	TAATAGGACGCAATCTGGTGG	17	10	0	7	0	0	0	0	0	0	0	0	0
novel-267	CGCAGGAAGTCTGGTGGACCCT	17	0	0	0	0	0	0	0	0	8	9	0	0
novel-268	AAGGACCTGGTGGGAGATCTC	17	0	0	0	0	0	0	0	0	17	0	0	0
novel-269	CAGAGGGTTTTGAACACTAGTGT	17	0	0	0	6	11	0	0	0	0	0	0	0
novel-270	AAGAACCAAGAATGGGCTGCC	17	0	0	0	0	0	0	0	0	7	0	10	0
novel-271	TTGGGGAACAGGGCAAGGTGGA	17	0	0	0	0	0	0	0	0	0	17	0	0
novel-272	TGGTTCTGGTCGTAATTTTCT	17	0	0	0	0	0	0	6	0	5	0	0	6
novel-273	GCTGATGATGACATTGCCAGCTCT	17	0	0	0	0	0	0	0	17	0	0	0	0
novel-274	AGGAGCAGAAGAGCACATGAGT	17	0	0	0	0	0	0	6	0	0	5	6	0
novel-275	CGCGGCCTCCTGCTCTGCCCGGC	17	0	0	0	0	0	0	0	10	0	0	0	7
novel-276	AGGAGAGCGTCTGGGCTTGGCAGA	17	0	0	0	0	0	0	7	0	0	10	0	0
novel-277	TCCGGGAAGGGGAAGTTTGCT	16	0	0	0	0	0	0	6	5	0	0	0	5
novel-278	AGTGAAGCCAAGGTGTGGAGC	16	0	9	7	0	0	0	0	0	0	0	0	0
novel-279	TCCTGGGGTTAGAGTTGAGTGG	16	0	0	0	0	0	0	0	0	0	11	0	5
novel-280	ACTCGGGACTGGAGGGATGGGCT	16	0	0	0	0	0	0	0	0	0	0	9	7
novel-281	TATGTGTATGTTTGTGTACATGT	16	0	0	0	0	0	0	0	0	0	0	8	8
novel-282	AGAGCATGAAGAAGAACTGACT	16	0	0	0	0	0	0	8	8	0	0	0	0
novel-283	TGGAGGGCAGAACCTGCAGCAG	16	0	0	0	7	9	0	0	0	0	0	0	0
novel-284	TTAAGATGATGTTGGAGCTGATT	16	0	7	0	0	0	9	0	0	0	0	0	0
novel-285	TTTGAGAGAAATGTTTGGGCTCA	16	0	0	0	0	16	0	0	0	0	0	0	0
novel-286	TCTGTAACCTGGAACACGGAAGG	16	0	5	5	6	0	0	0	0	0	0	0	0
novel-287	TTTTTATGATGTAGATGACTGAGA	16	0	7	9	0	0	0	0	0	0	0	0	0
novel-288	AAGAGATGATGAAGTCTGATC	16	9	0	0	0	0	0	0	0	7	0	0	0
novel-289	GCAGATGGGCTGTACCGGCG	16	0	0	0	0	0	0	0	0	5	0	6	5
novel-290	AGGAACTGGTTCTGAGCTGGGG	16	0	16	0	0	0	0	0	0	0	0	0	0
novel-291	AAGAGATGATGAAGTCTGATCTA	16	0	0	16	0	0	0	0	0	0	0	0	0
novel-292	AGAGGACAAGCATGCACTTTT	16	0	0	0	0	0	0	0	11	5	0	0	0
novel-293	AAAGAACTCTGGGGACAGCTGC	16	0	0	0	0	0	0	16	0	0	0	0	0
novel-294	AGAATTGCGTTTGGACAATCA	16	0	0	0	0	0	0	0	16	0	0	0	0
novel-295	TAATTAGGCTCTGGATCTGTGA	15	0	0	0	0	0	15	0	0	0	0	0	0
novel-296	CTGGCGAGGGAGGAGGAGGGC	15	0	0	0	0	0	0	0	0	0	15	0	0
novel-297	AAGGCTGGAGCTGTGTGGGCAT	15	0	0	0	0	0	0	0	0	0	7	8	0
novel-298	AGTTCAGACAGGACTGTGACAC	15	0	6	9	0	0	0	0	0	0	0	0	0
novel-299	GATACTGACTGTGTCTGTGACCAG	15	0	15	0	0	0	0	0	0	0	0	0	0
novel-300	TGGAGTGACTGTAGGGAGGATG	15	0	0	0	0	0	0	0	0	0	0	0	15
novel-301	CCCGGGAGGGGAATAGGAGAGG	15	0	9	6	0	0	0	0	0	0	0	0	0
novel-302	TGACAGGAGATGAAAGAATGGA	15	0	0	7	0	0	0	0	0	0	0	0	0
novel-303	GCGGGCAGTGGAGGTGCGGCG	14	0	0	0	0	0	0	0	0	0	0	14	0
novel-304	CGACTCGGGAGGGGCGGGAG	14	0	0	0	0	14	0	0	0	0	0	0	0
novel-305	TTGGGTAGAGGTCAGTATCAGT	14	0	0	0	0	0	0	0	0	6	8	0	0
novel-306	TGGGAGACCAGTCAGGTGTTGG	14	7	0	7	0	0	0	0	0	0	0	0	0
novel-307	AATAGGGGATGTGGCGTCTTGT	14	0	0	0	0	0	0	0	0	0	14	0	0
novel-308	AGGTTGGGACAGGAATTGGTCC	14	0	7	0	0	0	0	0	0	0	0	0	0
novel-309	TGGGGAAGTGCTTTGAGTGTGC	14	0	7	7	0	0	0	0	0	0	0	0	0
novel-310	GAAGATGACATGGGCTTTGG	14	0	0	0	0	0	0	0	0	0	0	0	7
novel-311	TGTGGGGCTGGAAGGAGTAGGTT	14	0	0	0	0	0	0	0	0	0	0	9	5
novel-312	TACGAGAGTGTTAGAGGTCAC	14	0	0	0	0	0	0	0	14	0	0	0	0
novel-313	TACAGGCACTGGGAGTGGAAAGG	14	0	8	6	0	0	0	0	0	0	0	0	0
novel-314	CGGCCCACGGAGCTCCTAAAGA	14	0	0	0	7	7	0	0	0	0	0	0	0
novel-315	AATTATGATGATCTGTGAAT	14	0	14	0	0	0	0	0	0	0	0	0	0
novel-316	TTAGAGACAGCAGAAGGGCCAC	14	0	0	0	0	0	0	0	0	0	0	8	6
novel-317	GGCTGTGATGTGAACCCTGAAC	13	8	0	5	0	0	0	0	0	0	0	0	0
novel-318	TGTTTGGAGGAAGAAACTGAGG	13	0	8	5	0	0	0	0	0	0	0	0	0
novel-319	AGAAGTCGTGGTGGAAGGCTTGA	13	0	0	0	0	0	0	0	5	8	0	0	0
novel-320	TACAGGCTGATAGACAAGAGGGT	13	0	0	13	0	0	0	0	0	0	0	0	0
novel-321	GAGGCTGTGTTGGTTTAGCTT	13	0	0	0	0	0	0	0	0	7	6	0	0
novel-322	GAGAGCACTGAGTGACAGATAT	13	0	0	0	0	13	0	0	0	0	0	0	0
novel-323	AAGGATGATGTTGGGACTCTGAGT	13	5	8	0	0	0	0	0	0	0	0	0	0
novel-324	TCGCGTGACTACTCGGAGGTGT	13	0	0	5	0	0	0	0	0	8	0	0	0
novel-325	GACAGTCAAGGCTTTTCTTCATT	13	0	0	0	0	0	0	8	0	0	0	5	0
novel-326	TTTGTAGGTGAAGTAGACTTGG	13	0	0	0	13	0	0	0	0	0	0	0	0
novel-327	CGGTGCAGGGGATTCAGAGGAGA	13	0	0	0	0	0	0	0	0	0	5	0	8
novel-328	TTGGTGTGCTGAGCTCAGGCCAAG	13	0	0	0	0	0	0	0	0	0	13	0	0
novel-329	TTGGGGAGCAGAGCATGAGTGG	13	0	0	0	0	0	0	0	7	0	6	0	0
novel-330	TGGGCCTGACTAGAGAATAGGCT	13	0	0	0	0	0	7	0	0	0	0	6	0
novel-331	TTACAGACAGGAGCAAGATGGG	13	0	6	7	0	0	0	0	0	0	0	0	0
novel-332	AGGTTTGTTAGGCACAGTCGTG	13	0	0	0	0	0	0	0	0	0	0	0	13
novel-333	ATGGTAGCTTGTGACAGGACTGGC	13	6	7	0	0	0	0	0	0	0	0	0	0
novel-334	CTTGGTGGAGAACTACTTCGC	13	0	0	0	6	7	0	0	0	0	0	0	0
novel-335	TGAGGAAGAGAAGGCTTGGACTGA	13	0	0	0	0	0	0	0	0	0	0	0	13
novel-336	CCCCCATGATGATCCTGGCTTTCT	13	0	0	0	0	0	0	0	0	13	0	0	0
novel-337	TCTGGTGGCTTGGGGCTGCTTG	13	0	0	0	0	0	0	0	0	13	0	0	0
novel-338	GAGGAGATGTAGAAGCTGAAGCT	13	0	13	0	0	0	0	0	0	0	0	0	0
novel-339	CGGACCCGGGCTGCCGAGCCCAG	13	7	0	6	0	0	0	0	0	0	0	0	0
novel-340	TTGGACAGATGTGGGGCAGA	13	0	0	0	0	0	0	0	13	0	0	0	0
novel-341	TTGGGAACTGGATGGGCATGT	12	0	0	0	0	0	0	0	12	0	0	0	0
novel-342	GTTGGCAAGTCTAGAACCACC	12	0	12	0	0	0	0	0	0	0	0	0	0
novel-343	TGGCTATGATGATGTTACTTCT	12	0	0	0	0	0	0	0	12	0	0	0	0
novel-344	TATATTGAGAAGGTCTGGAGC	12	6	0	6	0	0	0	0	0	0	0	0	0
novel-345	TGCAGATGATGTGAGCACCTGATG	12	0	0	0	0	0	0	0	0	0	12	0	0
novel-346	TGTGTTGGACAGGTAAGTGTATT	12	0	0	0	0	0	0	12	0	0	0	0	0
novel-347	AGAACTCGGAGCACTCCGGCACT	12	0	0	0	0	0	0	0	0	12	0	0	0
novel-348	TGAGACTGAGCTAGGAACAGCA	12	0	12	0	0	0	0	0	0	0	0	0	0
novel-349	CTTGGTTGTTTTCTGAGACAGA	12	0	0	12	0	0	0	0	0	0	0	0	0
novel-350	GTGAGGGGATCCAGCCCAGGCT	12	0	0	0	0	0	0	0	0	6	0	0	6
novel-351	CGGACGCCTGCGAGGCGAGTG	12	0	0	0	0	0	0	0	0	6	0	0	0
novel-352	ATAGGGCTGTCCTGCCAGGACG	12	0	0	0	7	0	5	0	0	0	0	0	0
novel-353	AACTTGACTGAAGACTAAGGA	12	12	0	0	0	0	0	0	0	0	0	0	0
novel-354	TGAGGGGCCTCAGACCGAGCTTT	12	0	0	0	0	0	0	12	0	0	0	0	0
novel-355	TTTGATCACTGTCTCCAGCCTG	12	0	0	0	0	12	0	0	0	0	0	0	0
novel-356	GGGGGTGGGGGTGGAAATGGGA	12	0	0	0	0	0	0	0	0	12	0	0	0
novel-357	TGGACCTGTGGTGAGCATGCTCC	12	0	0	0	0	0	0	6	0	0	0	0	6
novel-358	AGGGGCTTCCTGAACCAGGA	12	0	0	0	0	0	0	0	6	6	0	0	0
novel-359	TCGGAGCAGCTCAGAGCAGATGGC	12	0	0	0	0	0	0	0	0	0	0	0	6
novel-360	CGTGGGGTGGTGGACTCAGGC	12	0	12	0	0	0	0	0	0	0	0	0	0
novel-361	TCTGGGGGAAAGGTAGATCTGC	11	0	0	0	0	0	0	0	0	0	0	0	11
novel-362	TGTCTGTATGAGTGTGCACACAT	11	0	0	0	0	0	0	0	11	0	0	0	0
novel-363	CCTATATATAGGACTTTGGGCG	11	0	0	0	0	0	11	0	0	0	0	0	0
novel-364	TAGCAGACAGAACTATAATCTA	11	0	0	0	0	0	0	0	0	11	0	0	0
novel-365	CTGGCGAGGGAGGAGGAGGGCG	11	0	0	0	0	0	0	0	0	11	0	0	0
novel-366	GTCAAATGATGGCACTGATGAC	11	0	0	0	0	0	0	0	0	11	0	0	0
novel-367	CTTACGAAAGAATGAAGAGCAAG	11	0	6	5	0	0	0	0	0	0	0	0	0
novel-368	AGTGGGGCGGGAAACTCGGTCC	11	0	5	6	0	0	0	0	0	0	0	0	0
novel-369	CAGAAGGTTGGCCATTGGGGAA	11	0	0	0	0	0	0	0	0	11	0	0	0
novel-370	ATAGGGAAGGTGGACCAGAGGAG	11	0	0	0	0	0	0	0	0	0	0	0	11
novel-371	TGCACAGGACAGAGCACAGT	11	0	0	0	0	5	0	6	0	0	0	0	0
novel-372	CAGAGGGTTGTGAGACTAGGGCT	11	0	0	11	0	0	0	0	0	0	0	0	0
novel-373	ATATACATACACACATACTTAT	11	0	0	0	0	0	0	0	0	0	5	0	6
novel-374	ACTGAAAGGCAATGAAGGAGGAG	11	0	11	0	0	0	0	0	0	0	0	0	0
novel-375	TCTGTCAGTTACTGAGCGGT	11	11	0	0	0	0	0	0	0	0	0	0	0
novel-376	TGTGTGGGCTGGGTGGGCACAGTT	11	0	0	0	0	0	0	0	0	0	0	11	0
novel-377	AAGGACAGAACAGAGCCTATT	11	0	0	0	0	0	0	0	5	6	0	0	0
novel-378	TTGGGTGGAGCAGGGCAGTGCC	11	0	0	0	0	0	0	0	0	0	5	0	6
novel-379	CTCTCCGCCACCTCCACCGCAGC	11	0	0	0	0	0	0	11	0	0	0	0	0
novel-380	CAGGGACCGAGGAGGGTGGGC	11	0	0	0	0	0	0	0	0	0	0	0	11
novel-381	AGCTGGGAGCTAGAGGATGTGGTC	11	0	0	0	0	0	0	5	0	0	0	6	0
novel-382	GTGGAAGGCAATCAAAAGGCGG	11	0	0	0	0	0	11	0	0	0	0	0	0
novel-383	AGCTCTGTGGAAGTTGGGGTGTGT	10	0	0	0	0	0	0	0	0	10	0	0	0
novel-384	GTACGGGCCAGTAGGGATTATTT	10	10	0	0	0	0	0	0	0	0	0	0	0
novel-385	GTAAGGGGGCTGATGGCAGCGC	10	5	0	0	0	0	0	0	0	0	0	0	0
novel-386	GCAGCGGGCTGGCCGGGGCCGAG	10	0	0	0	0	0	0	0	0	0	0	0	10
novel-387	AGATTTGCATGCTAAATTCTGA	10	0	0	0	0	0	0	0	0	0	0	0	5
novel-388	TAAGAGAGAAGTGTGGTATGT	10	0	0	0	0	0	0	0	0	10	0	0	0
novel-389	TTGAGACTGGACTGTTGTGGG	10	10	0	0	0	0	0	0	0	0	0	0	0
novel-390	GAGCTAGGACACTGATACCCATTT	10	0	5	5	0	0	0	0	0	0	0	0	0
novel-391	CTGGCGAGGGAGGAGGAGGG	10	0	0	0	0	0	0	0	0	0	0	0	10
novel-392	GGAAGGAGAGGTGACTGCAGT	10	0	0	0	0	0	0	0	0	0	10	0	0
novel-393	TGTGTGTGTGTGTTCTTGAGAG	10	10	0	0	0	0	0	0	0	0	0	0	0
novel-394	CTTTGATCACTGTCTCCAGCCTG	10	0	0	0	0	0	10	0	0	0	0	0	0
novel-395	AAGTACTGACTATAATTTCAG	10	0	0	0	0	0	0	0	0	10	0	0	0
novel-396	TCTGAGGAGAGGAGGAAAGAGG	10	0	0	0	0	10	0	0	0	0	0	0	0
novel-397	AGGATGCGGGACACTGGGAGGGA	10	0	0	0	0	0	0	0	0	0	0	10	0
novel-398	CGCGGACGGGTCGGGGAGGG	10	0	0	0	0	0	0	0	0	10	0	0	0
novel-399	AAGGGGGTGCTTGAGAGGTTTGG	10	0	0	0	0	0	0	0	0	0	0	0	10
novel-400	CTGGGAGTAGAAGGGGGAAACC	10	0	0	0	0	0	0	10	0	0	0	0	0
novel-401	TAATTATGATGATCTGTGAAT	10	0	0	0	0	0	0	0	0	0	0	0	10
novel-402	AGGAGCCAGGCGCTGTGGAGT	10	0	0	0	0	0	0	0	5	0	0	0	5
novel-403	TGTGGGAGATGCCAGGAGCCGTA	9	0	0	0	0	0	0	0	9	0	0	0	0
novel-404	TTCAGATGTGTGCAGAGTCCAA	9	0	0	0	0	0	0	9	0	0	0	0	0
novel-405	AAGCATGCGCTCATCCTCTGCC	9	0	0	0	0	0	0	0	0	0	0	0	9
novel-406	AGGCAGGGGCTTTGACTGTGA	9	0	0	0	0	0	0	0	0	0	9	0	0
novel-407	TAGATGCAGGAGCTGTGTCT	9	0	0	0	0	0	0	0	0	9	0	0	0
novel-408	TGTGAGGAGAGGGCTGGGCTGA	9	0	0	9	0	0	0	0	0	0	0	0	0
novel-409	CTAAGCATACTCTATCATATATG	9	0	0	9	0	0	0	0	0	0	0	0	0
novel-410	ACTGATTGTGTCATACCAGCT	9	0	0	0	0	0	0	0	9	0	0	0	0
novel-411	TGCGGTGCAGGGGATTCAGAGGA	9	0	0	0	0	0	0	0	0	9	0	0	0
novel-412	GTGGGAGATGCCAGGAGCCGTACG	9	0	9	0	0	0	0	0	0	0	0	0	0
novel-413	TGGGCTGGGTAGAGGAGACAG	9	0	9	0	0	0	0	0	0	0	0	0	0
novel-414	CTGTACGCGGCCGCCGCCGCGGGC	9	0	0	0	0	0	9	0	0	0	0	0	0
novel-415	TTGGTTGTTTTCTGAGACAGA	9	9	0	0	0	0	0	0	0	0	0	0	0
novel-416	ATATACATACACACATTACAC	9	0	0	0	0	0	0	0	0	0	9	0	0
novel-417	TGGTGGCTGGAGAGACGCAG	9	0	0	0	0	0	0	0	0	9	0	0	0
novel-418	GCGGGCCTGCCGGGGGGGCAGCT	9	0	0	0	0	0	0	0	0	0	0	0	9
novel-419	TTAAGGGGAGAGGTGTGGTGTAG	9	0	0	9	0	0	0	0	0	0	0	0	0
novel-420	ACTCGGGACTGGAGGGATGGG	9	0	0	0	0	0	0	0	0	0	9	0	0
novel-421	TGAGGGGCCTCAGACCGAGCTT	9	0	0	0	0	0	0	0	9	0	0	0	0
novel-422	AAACACTCTAAGACTCAGCTA	9	0	0	0	0	0	0	0	0	9	0	0	0
novel-423	GAGGGGAGCTAGGTAGAAAGC	9	0	0	0	0	9	0	0	0	0	0	0	0
novel-424	ATGCGACTGGCAGACTGCCCC	9	0	9	0	0	0	0	0	0	0	0	0	0
novel-425	TTACAATGATGGCTGACCAGGGC	9	0	0	0	0	0	0	0	0	0	0	9	0
novel-426	CCGGGAGGGATGGATGTGCT	9	0	0	0	0	0	0	0	0	0	0	0	9
novel-427	CGGTGCAGGGGATTCAGAGGAG	9	0	0	0	0	0	0	9	0	0	0	0	0
novel-428	TCGGAAGGAGACTGGAGGCTA	9	0	0	0	0	0	0	0	0	0	0	0	9
novel-429	CGGTAGCTCGCCGTGATCGTA	9	0	0	0	0	0	0	0	9	0	0	0	0
novel-430	ATGGATTGTGAGATGGTGTCT	9	0	0	0	0	0	0	0	0	0	0	0	9
novel-431	TTGCTCTGTGCTGTGGATCAGGAG	9	0	0	0	0	9	0	0	0	0	0	0	0
novel-432	CCTGCGCATCTCGGCTGTGTAAG	9	0	0	0	0	0	0	0	0	9	0	0	0
novel-433	TGGTTCTGGTCGTAATTTTC	9	0	0	0	0	0	0	0	9	0	0	0	0
novel-434	AGTGGGCTGAGTGGGTCTGTGGC	9	0	0	9	0	0	0	0	0	0	0	0	0
novel-435	TTGCGAGCAGGCTGAAAGAT	9	0	0	0	0	0	0	0	0	0	0	0	9
novel-436	TGCTGGACACAGTTGTAGCCT	8	0	0	0	0	0	0	0	0	0	0	0	8
novel-437	AGGGGGTGCTTGAGAGGTTT	8	0	0	0	0	0	0	0	8	0	0	0	0
novel-438	GATTGGTAGAAAGTCAACTTGGC	8	0	0	0	0	0	8	0	0	0	0	0	0
novel-439	TGCTGTGATGGCTGAAACTGAGG	8	0	0	0	0	8	0	0	0	0	0	0	0
novel-440	AGGGGGTGCTTGAGAGGTTTGG	8	8	0	0	0	0	0	0	0	0	0	0	0
novel-441	TCGCGTTCCCAAGTCGGATGCT	8	0	0	0	0	0	0	0	0	8	0	0	0
novel-442	AACAGAACTGAAGGACATACGA	8	0	0	0	0	0	8	0	0	0	0	0	0
novel-443	CTGAGCATTAGAGCTGTGATGAT	8	0	0	0	0	0	0	0	0	8	0	0	0
novel-444	ACTGAAAGGCAATGAAGGAGG	8	0	0	8	0	0	0	0	0	0	0	0	0
novel-445	GTGAGGCTCAGTATGGGGTGG	8	0	0	8	0	0	0	0	0	0	0	0	0
novel-446	CCCGGGAGCGAGGTGCTGCAG	8	0	8	0	0	0	0	0	0	0	0	0	0
novel-447	AATGTGCGTCTAGGTGTAGTTACT	8	0	8	0	0	0	0	0	0	0	0	0	0
novel-448	AGAAGGGGTGGGGTGGGGTC	8	0	0	0	0	0	0	0	0	0	8	0	0
novel-449	GCAGACAGAACTATAATCTAG	8	0	8	0	0	0	0	0	0	0	0	0	0
novel-450	TGGGTGTAGCCCTGAGTCTTGC	8	0	0	8	0	0	0	0	0	0	0	0	0
novel-451	ATACCTGTTAGAATAACTGGGT	8	0	0	8	0	0	0	0	0	0	0	0	0
novel-452	TCTCCTCCCTCTAGTCCCGGAC	8	0	0	0	0	0	0	0	0	0	0	0	8
novel-453	AGAGATGTCGAGACCTGTCTGT	8	0	0	0	0	8	0	0	0	0	0	0	0
novel-454	AAGGAAGTGGGGGCAGGGACCT	8	0	0	0	0	0	0	0	0	0	8	0	0
novel-455	AAGGAAGGGAGCAAGAAGAAGC	8	0	0	0	0	0	0	0	0	0	0	0	8
novel-456	GTGCTGAGGACGGGATTAGGTTC	8	0	0	0	0	0	0	0	8	0	0	0	0
novel-457	TTGCAAGCAACACTCTGTGGCA	8	0	0	0	0	0	0	0	0	8	0	0	0
novel-458	TGGAGGGTGGGCATCAGGTAG	8	0	0	8	0	0	0	0	0	0	0	0	0
novel-459	TAGGACTGAGAACCTGAGAGCG	8	0	0	0	0	0	8	0	0	0	0	0	0
novel-460	TTGAGAGAAATGTTTGGGCTC	8	0	0	0	0	0	8	0	0	0	0	0	0
novel-461	ACTGAAAGGCAATGAAGGAGGA	8	0	0	0	0	8	0	0	0	0	0	0	0
novel-462	TTGAGACTGGACTGTTGTGGGC	8	0	0	8	0	0	0	0	0	0	0	0	0
novel-463	AGGGGCTTCCTGAACCAGGACCT	8	0	0	0	0	0	0	0	0	8	0	0	0
novel-464	GTGGACCTGAAAGGACAGTG	8	0	0	0	0	0	0	0	0	8	0	0	0
novel-465	AGAGGACAAGCATGCACTTTTA	8	0	0	0	0	0	0	0	0	0	0	0	8
novel-466	TAAACGTGATGTATTCTGATA	8	0	8	0	0	0	0	0	0	0	0	0	0
novel-467	TAGGAGGGAGCGGCACTGCCTGGA	8	0	0	0	0	0	0	0	0	0	0	8	0
novel-468	GAGGAGATGTAGAAGCTGAAGCTG	7	7	0	0	0	0	0	0	0	0	0	0	0
novel-469	ATGGTGAGCTTCCTGAGCGCAG	7	0	7	0	0	0	0	0	0	0	0	0	0
novel-470	TCTGAGCAGAAGTAGCAGCGGT	7	0	7	0	0	0	0	0	0	0	0	0	0
novel-471	TATGTGTATGTTTGTGTACATG	7	0	0	0	0	0	0	7	0	0	0	0	0
novel-472	TAGCTGTAAGGGCTGGGTCTGTGT	7	0	0	0	0	0	0	0	0	7	0	0	0
novel-473	ACTGCTTGTTCACTGGAATAGG	7	0	0	0	7	0	0	0	0	0	0	0	0
novel-474	TTGGTGGAGACAGCAAGGGTGG	7	0	0	0	0	0	0	0	0	0	0	7	0
novel-475	TAGGAACTGGTTCTGAGCTGGGG	7	7	0	0	0	0	0	0	0	0	0	0	0
novel-476	CAAAAGGTGAGTGCTCCTCT	7	0	0	0	0	0	0	0	0	7	0	0	0
novel-477	AGTACATGATGAGATCTGAAT	7	0	0	0	0	0	0	7	0	0	0	0	0
novel-478	GCGGCTGTGAGAGCGCGGTGAC	7	0	0	0	0	0	0	7	0	0	0	0	0
novel-479	TGGCAGGTCGCCGGCCTCTCCGA	7	0	0	0	0	0	0	0	0	0	7	0	0
novel-480	AGGCAGGGTCTCGTGGGTGTTGT	7	0	0	0	0	0	0	0	0	0	0	0	7
novel-481	AGAGGCCGCGTCGGGCCGCAGC	7	0	0	0	0	0	0	0	0	7	0	0	0
novel-482	TATGTGAGTGTTTGGCCTGTG	7	0	0	0	0	0	0	0	0	7	0	0	0
novel-483	TGAGTGGGGATGGGTGACTGG	7	0	0	0	0	0	0	0	0	7	0	0	0
novel-484	GCTGATGATGTTGGGAATCTGACA	7	0	7	0	0	0	0	0	0	0	0	0	0
novel-485	TCGGGAGGGCGGACGGGTAG	7	0	0	0	0	0	0	0	0	0	7	0	0
novel-486	AAGCGGGCAGGCGGAGAACCAC	7	0	0	0	0	0	0	7	0	0	0	0	0
novel-487	TGGTAGAAGGTGGGCTGGCTGAA	7	0	0	0	0	0	0	0	0	0	0	7	0
novel-488	AGTACCACCATACACAGCTTTTGT	7	0	0	0	0	0	0	0	7	0	0	0	0
novel-489	CGCTGGGGGCTGAGACCGCGC	7	0	0	0	0	0	0	0	0	7	0	0	0
novel-490	TACTATGCCTGGAAGGCACCA	7	0	0	0	0	0	0	0	7	0	0	0	0
novel-491	GCTGTGCGTAACCGGGCTCTTC	7	0	0	0	0	0	0	7	0	0	0	0	0
novel-492	TCAGGAGAGTAGAGGCCCCTCAG	7	0	0	0	0	0	0	0	7	0	0	0	0
novel-493	TGAGGATGATGACAGACTGACTC	7	0	0	0	0	0	0	0	7	0	0	0	0
novel-494	AGCTGGAGACTTCATTCATT	7	0	0	0	0	0	0	0	0	0	0	7	0
novel-495	GGCCTTGAACGTCGCTTGTCTC	7	0	0	0	0	0	0	0	0	7	0	0	0
novel-496	CCTGGGGGACTGACGGGTAGCT	7	0	0	0	0	0	0	0	0	7	0	0	0
novel-497	CAGAGTGATGCCAGACTGAAG	7	0	0	7	0	0	0	0	0	0	0	0	0
novel-498	GCGGGTCGGAGCGGGTGGCG	7	0	0	0	0	0	0	0	0	0	7	0	0
novel-499	AGGCCACTGGAGCAATCTGG	7	0	7	0	0	0	0	0	0	0	0	0	0
novel-500	CAGAGTGGAACGGAGGACAGT	7	0	0	0	0	0	0	0	7	0	0	0	0
novel-501	ATTGGGGAATTTGTGGACCAGAG	7	0	0	0	0	0	0	0	0	7	0	0	0
novel-502	TGTGGAGGAGGAGCCTGAGGCTA	7	0	0	0	0	0	0	0	0	0	7	0	0
novel-503	ATGACTGACAGGAGGCCATGC	7	0	0	0	0	0	0	0	7	0	0	0	0
novel-504	TGTGGGAGGGGACTGTAGAGAGG	7	0	0	7	0	0	0	0	0	0	0	0	0
novel-505	TGCACAGGACAGAGCACAGTCA	7	0	0	0	0	0	0	0	0	0	0	0	7
novel-506	AGCGGAGGGAGAGCAAAGGCTAG	7	0	0	0	0	0	0	0	0	0	7	0	0
novel-507	CAAGGCTGAGAGAAAAGGAAAC	7	0	0	0	0	7	0	0	0	0	0	0	0
novel-508	GATAGGAGGGAGAAAGAAAGGA	7	0	0	0	0	0	0	0	7	0	0	0	0
novel-509	CATGATGAGGCTGGCTTTCTGAAA	7	7	0	0	0	0	0	0	0	0	0	0	0
novel-510	CGAGTGGGAGCTCTGAAGCTGAG	7	0	0	7	0	0	0	0	0	0	0	0	0
novel-511	CACCCAGAACTGACAGACCTAGC	7	0	0	0	0	0	7	0	0	0	0	0	0
novel-512	GGGACACTGGCATGGGATGAG	7	0	0	0	0	0	0	0	0	7	0	0	0
novel-513	TCTTCAGAGTAGAGCATCCA	7	0	0	0	0	0	0	0	0	0	7	0	0
novel-514	TGCGGACGCGAGCTGCCAGCCAGA	7	0	7	0	0	0	0	0	0	0	0	0	0
novel-515	GTGCAGGAATGCAGAGGACCT	7	0	7	0	0	0	0	0	0	0	0	0	0
novel-516	CAGGGAGGGATAAAGACCAGTC	7	0	0	0	0	0	0	0	0	0	0	7	0
novel-517	GGTGAGCCGAGAGCGCGGCCGGC	7	7	0	0	0	0	0	0	0	0	0	0	0
novel-518	AGCTGGCGGGGAGCGATGGCCCT	7	0	0	0	0	0	0	7	0	0	0	0	0
novel-519	AGCGCCCCCTGCCTTGTCTTACA	7	0	0	0	0	0	0	0	0	0	7	0	0
novel-520	AGCTCATCGCGGGCGGGTGTGA	7	0	0	0	0	0	0	7	0	0	0	0	0
novel-521	AAGACTGGGGTACAAGGCTAAGCA	7	0	0	0	0	0	0	0	0	7	0	0	0
novel-522	TTAGGGGTGGGCTTGTTGCTAT	6	0	0	0	0	0	0	0	0	0	0	6	0
novel-523	GGGTGAACCGGCGGCGCCGGC	6	0	0	0	0	0	6	0	0	0	0	0	0
novel-524	TGAGTGTAGGGCTTCCCGAC	6	6	0	0	0	0	0	0	0	0	0	0	0
novel-525	TTGCATCTTGGGTCTGCTGTGG	6	6	0	0	0	0	0	0	0	0	0	0	0
novel-526	TGGGAGATGCCAGGAGCCGTACG	6	0	0	0	0	0	0	0	0	6	0	0	0
novel-527	ACAATAATTAAGGCTGTAGAGA	6	0	0	0	0	6	0	0	0	0	0	0	0
novel-528	AGCCGGAGGACTCACGGTCT	6	0	0	0	0	0	0	0	0	6	0	0	0
novel-529	TGGACCTGGGGCAGATCACCCGCA	6	0	0	0	0	0	0	0	6	0	0	0	0
novel-530	TCAAGTGTGACAAGATCTCTAC	6	6	0	0	0	0	0	0	0	0	0	0	0
novel-531	CATCGTCTCAAATGAGTCTTCA	6	0	0	0	0	0	6	0	0	0	0	0	0
novel-532	CTGCAATGATGCTTTCTGAGCAGG	6	0	6	0	0	0	0	0	0	0	0	0	0
novel-533	TAGGGAAGGTGGACCAGAGGAG	6	0	0	0	0	0	0	0	6	0	0	0	0
novel-534	CTTACGAAAGAATGAAGAGCA	6	0	0	0	0	0	0	0	0	6	0	0	0
novel-535	GTCCTGTGATGCTCCTGAGGA	6	0	0	6	0	0	0	0	0	0	0	0	0
novel-536	AAGTGAGAGATTGTTAGATAGG	6	0	0	0	6	0	0	0	0	0	0	0	0
novel-537	TCAGGCATGTAGACTCGGCAGAA	6	0	0	0	0	0	0	0	0	6	0	0	0
novel-538	TCTGGGGAAGGAACTGCAGAG	6	0	0	0	6	0	0	0	0	0	0	0	0
novel-539	TTTTGTTTGTTTTGCTGATGCAG	6	0	0	0	6	0	0	0	0	0	0	0	0
novel-540	TCACGAGGGCGCTCGGCGGAA	6	0	0	0	0	0	0	0	0	0	0	6	0
novel-541	GCGGGTGTGCTTCGAGCGGC	6	0	6	0	0	0	0	0	0	0	0	0	0
novel-542	TGTAGAAGGAAGGGCTGCTGT	6	6	0	0	0	0	0	0	0	0	0	0	0
novel-543	TGGACCTGTGGTGAGCATGCTC	6	0	0	0	0	0	0	0	6	0	0	0	0
novel-544	ACAGGGCAGAGTGGACAGTGTT	6	0	0	0	0	0	0	0	0	6	0	0	0
novel-545	GCGTACCAAAAGTAATAATGTG	6	0	6	0	0	0	0	0	0	0	0	0	0
novel-546	TGTCCGGGGGACCGACTTTGC	6	0	6	0	0	0	0	0	0	0	0	0	0
novel-547	ACCAGCAAGGCTTGAACTCAGGA	6	6	0	0	0	0	0	0	0	0	0	0	0
novel-548	GTGTGGGTGGTAGGAGACGCT	6	0	0	0	0	0	0	0	6	0	0	0	0
novel-549	GAGGCTGTGTTGGTTTAGCT	6	0	0	0	0	0	0	6	0	0	0	0	0
novel-550	AGGAGCCAGGCGCTGTGGAGTCAT	6	0	0	0	0	0	0	0	0	0	0	6	0
novel-551	TAGGAAGACTTTTGGAGATGA	6	0	0	0	0	0	0	0	0	0	6	0	0
novel-552	AATTCTCCTGAGGAACCGGAAG	6	6	0	0	0	0	0	0	0	0	0	0	0
novel-553	ATGTGTGTGTGGATGTGTGTAT	6	0	0	0	0	0	0	0	0	0	6	0	0
novel-554	TCTAGGGTTGGAGCAGTGTG	6	0	0	0	0	0	0	0	6	0	0	0	0
novel-555	TGGGCTTAGTAGACCAGACCAA	6	0	0	0	0	0	0	0	0	6	0	0	0
novel-556	GTGCATGTGTGTTTACGTGT	6	0	0	0	0	0	0	0	0	0	0	0	6
novel-557	AGAGGGCCGAGGACCGGTGCGG	6	0	0	0	0	0	0	0	0	6	0	0	0
novel-558	CAGGAGACAAAAGCATGTAAGG	6	0	6	0	0	0	0	0	0	0	0	0	0
novel-559	TAGGAAGACTTTTGGAGATG	6	0	0	0	0	0	0	0	6	0	0	0	0
novel-560	CGCGGACGGGTCGGGGAGGGA	6	0	0	0	0	0	0	0	0	0	6	0	0
novel-561	CCCGGCCTCGGGCGGCTGCCGCGA	6	0	0	0	0	0	0	0	0	6	0	0	0
novel-562	TGGACCGCGGCGCTGCATCCT	6	0	0	0	0	0	0	6	0	0	0	0	0
novel-563	AGGAGCCAGGCGCTGTGGAGTCA	6	0	0	0	0	0	0	0	0	6	0	0	0
novel-564	GGGACAGGAGAAGTTGCAAT	6	0	0	0	0	0	0	0	0	6	0	0	0
novel-565	TTGGAGGGAAAGAAGAGGCTGT	6	0	0	0	0	0	0	0	0	0	0	0	6
novel-566	TCTGAGGAGAGGAGGAAAGAG	6	0	0	0	0	0	6	0	0	0	0	0	0
novel-567	ATAGGGAAGGTGGACCAGAGGA	6	0	6	0	0	0	0	0	0	0	0	0	0
novel-568	TGGCTGGGGGGCGCGGTCTTTT	6	0	0	0	0	0	0	0	0	0	6	0	0
novel-569	TGTGGGAGATGCCAGGAGCCGTAC	6	0	0	0	0	0	0	0	0	0	0	0	6
novel-570	ATCTGTCCTTGGGCGAGTGGGG	6	6	0	0	0	0	0	0	0	0	0	0	0
novel-571	GATCATGATGCTGACTGAGC	6	6	0	0	0	0	0	0	0	0	0	0	0
novel-572	GGTTAAGATCGCCTTGTTAGGGA	6	0	0	0	6	0	0	0	0	0	0	0	0
novel-573	GGAGGAACTGATGGAGAAGAGCA	6	0	0	0	0	0	0	0	0	0	0	0	6
novel-574	CTTACGAAAGAATGAAGAGCAAGC	6	0	0	0	6	0	0	0	0	0	0	0	0
novel-575	GCTGAAGCTGAGGTCTGCGCGCAG	6	0	0	0	0	0	0	0	0	6	0	0	0
novel-576	AACCCGGCGGGGACCCGGACGC	6	0	0	0	0	0	0	0	0	6	0	0	0
novel-577	CAGGGTGGCTGGGCAGGAACT	5	0	0	0	0	0	0	0	0	0	5	0	0
novel-578	AGCTCTGTGGAAGTTGGGGTGT	5	0	0	0	0	0	0	0	5	0	0	0	0
novel-579	CGTGATGATGAGCTTCTGCTGACT	5	5	0	0	0	0	0	0	0	0	0	0	0
novel-580	GCACTGAGATGGGAGCGGTGT	5	0	0	0	0	0	0	0	0	0	0	0	5
novel-581	ACTGATTGTGTCATACCAGCTG	5	0	0	0	0	0	0	0	0	0	5	0	0
novel-582	AAGGGATGATGGTCAGTGACCTGT	5	0	0	0	0	0	0	0	0	5	0	0	0
novel-583	CCGGGCGGCTGAGGGCGGGGA	5	0	0	0	0	0	0	0	0	5	0	0	0
novel-584	CGGCAGAGAGCGGAGTGGAAGCT	5	0	0	0	0	0	0	0	0	0	5	0	0
novel-585	TGGGCATGGTGGGAGGAGTCTG	5	0	0	0	0	0	0	0	0	5	0	0	0
novel-586	GTGAGTATCTGTGGTTCTGGAAT	5	0	0	0	0	5	0	0	0	0	0	0	0
novel-587	TGCAAGGCAGGGTATGACGG	5	0	5	0	0	0	0	0	0	0	0	0	0
novel-588	TTGGGTGATGAAGCGGGATGGGA	5	0	0	0	0	0	0	0	0	5	0	0	0
novel-589	AGCATGGCTGCTTGTGACACTGGT	5	0	0	5	0	0	0	0	0	0	0	0	0
novel-590	CCGGGCGGGCTGGGTGTGGG	5	0	0	0	0	0	0	0	0	0	0	5	0
novel-591	AGAGGGATGGAGAGCATCGCGTGT	5	0	0	0	0	0	0	0	0	5	0	0	0
novel-592	AATTGGGACATTCAGGACATTT	5	0	0	0	0	0	0	0	0	0	5	0	0
novel-593	CGGCAGAGAGCGGAGTGGAAGCTA	5	0	0	0	0	0	0	5	0	0	0	0	0
novel-594	GTCTCGGCCTTTTTTTTTTT	5	0	0	0	0	0	0	0	0	0	0	0	5
novel-595	ACCAGGAGGCTGAGGTCAAG	5	0	0	0	0	0	0	0	0	0	5	0	0
novel-596	TGGGCAGTCTGAACTTCAGT	5	5	0	0	0	0	0	0	0	0	0	0	0
novel-597	GCAGAGACTGGGCCATAGAA	5	0	0	0	0	0	0	0	0	0	0	5	0
novel-598	ACGAGCGCACACACACACCTCT	5	0	0	0	0	0	0	5	0	0	0	0	0
novel-599	AAGGGAAGCAAGCTCTGCATGG	5	0	0	0	5	0	0	0	0	0	0	0	0
novel-600	TTGAAACTGGAGCTGAGGGAG	5	0	0	0	0	0	0	0	0	5	0	0	0
novel-601	AGGCAAGGGACTCCTAGGCTC	5	0	0	0	0	0	0	0	5	0	0	0	0
novel-602	AAGAGGAGGAGGAAGGTTGAGCC	5	0	0	0	0	0	0	0	0	0	0	5	0
novel-603	ATGCATATGTGACACTCTGAAG	5	0	0	5	0	0	0	0	0	0	0	0	0
novel-604	AACTGGTAGGAGACTTCAAGCT	5	0	0	0	0	0	0	5	0	0	0	0	0
novel-605	GATCACAGCGTTTGGCTCAGC	5	5	0	0	0	0	0	0	0	0	0	0	0
novel-606	CGGCGCCCGGAGCTCTGGGC	5	0	5	0	0	0	0	0	0	0	0	0	0
novel-607	AACGATCTTCTCCGTCTTTGCAG	5	0	5	0	0	0	0	0	0	0	0	0	0
novel-608	CCTGGGAGTTCAGGGACCCTGG	5	0	0	0	0	0	0	0	0	5	0	0	0
novel-609	CGGCGCGCGCGGTCGCTCACCC	5	0	0	0	0	0	0	0	0	0	5	0	0
novel-610	TCTTGGGAAATGTGGCGTTT	5	0	0	0	0	0	0	0	0	5	0	0	0
novel-611	TGCAGGGAGAGCGCAGGTCGT	5	5	0	0	0	0	0	0	0	0	0	0	0
novel-612	TCTGGCATTACTGTAGAGCATGG	5	0	0	0	0	0	0	5	0	0	0	0	0
novel-613	GCAGTGTGAGTGGAATACAGAACG	5	0	0	0	0	0	0	0	0	5	0	0	0
novel-614	TTGGGAGTATGAGAAACGAAATT	5	0	5	0	0	0	0	0	0	0	0	0	0
novel-615	TCTGGGGGCTTGTGTGGTAGG	5	0	5	0	0	0	0	0	0	0	0	0	0
novel-616	TGGGGGGCGGAAGAATAGACAC	5	0	0	0	0	0	0	0	5	0	0	0	0
novel-617	TGAGGGATGTTGAGGGCACTCG	5	0	0	0	0	0	0	0	0	5	0	0	0
novel-618	AAGGCTGCTTTCAACTGCATCA	5	0	0	0	0	0	0	0	0	0	5	0	0
novel-619	ATTTCTGACTGTTTTTTTCCCAG	5	0	0	0	5	0	0	0	0	0	0	0	0
novel-620	CAGGGCAGGGCAGGGCAGGGTA	5	0	0	0	0	0	0	0	0	0	5	0	0
novel-621	GCATATGATGACACCAAGATCCT	5	0	0	0	0	0	0	0	5	0	0	0	0
novel-622	TGTCTGTACAGTTCAGGTGGGA	5	5	0	0	0	0	0	0	0	0	0	0	0
novel-623	AGCTGGGAGCTAGAGGATGTG	5	0	0	0	0	0	0	0	0	5	0	0	0
novel-624	TTCGGTTCCAGGGATGCTGGGGA	5	0	5	0	0	0	0	0	0	0	0	0	0
novel-625	TTCTTGGGAAGTGCGATCGCGGT	5	0	0	0	0	0	0	5	0	0	0	0	0
novel-626	AGAGAAACTCTGGCCAGCAAA	5	0	0	0	0	0	0	0	0	5	0	0	0
novel-627	ACCTAAAAGGCGGGACTATGTGAT	5	0	0	0	0	0	0	0	5	0	0	0	0
novel-628	TGGTAATTGTAGGTACCCAGT	5	0	0	0	0	0	0	0	0	0	5	0	0
novel-629	TCGGGATGGGAGGGAGGCTG	5	0	0	0	0	0	0	0	0	5	0	0	0
novel-630	TCCCAGGCTGAGCATGCACTAT	5	0	0	0	0	0	0	5	0	0	0	0	0
novel-631	TCAGAGTGACTTAGAACAGGAAGC	5	5	0	0	0	0	0	0	0	0	0	0	0
novel-632	AATGGAGCTGTAAGCCGGAAGCAC	5	5	0	0	0	0	0	0	0	0	0	0	0
novel-633	TTATACTTAGATGCTTGGATAT	5	0	0	0	0	0	0	5	0	0	0	0	0
novel-634	TGACTGACAGGAGGCCATGCCT	5	0	0	0	0	0	0	5	0	0	0	0	0
novel-635	ACGACCCAAGGCCTGAGAGGTGCT	5	0	0	0	0	0	0	5	0	0	0	0	0
novel-636	CAGCGGCAGCTTCTGGACACCAT	5	0	5	0	0	0	0	0	0	0	0	0	0
novel-637	TCTAGGGCTCTCTGATCCTGGAG	5	0	0	0	0	0	0	5	0	0	0	0	0
novel-638	CACTGACCATGCTCCTATACCCT	5	0	0	0	0	0	0	0	0	0	5	0	0
novel-639	AAGCATGCGCTCATCCTCTGCCT	5	0	0	0	0	0	0	0	5	0	0	0	0
novel-640	GTGCTGAGGACGGGATTAGGTT	5	0	0	0	0	0	0	0	0	0	5	0	0
novel-641	AAGGAAGTGGGGGCAGGGACCTA	5	0	0	0	0	0	0	0	0	5	0	0	0
novel-642	ACAGGCCCTGGCTCCCTGCGG	5	0	0	0	0	0	0	0	0	0	5	0	0
novel-643	TGTGGAGCTCACCTATGATGGCCT	5	0	0	0	0	0	0	0	0	0	5	0	0
novel-644	GTGCTGAGGCTGATTGTTGCA	5	0	0	0	0	0	0	0	0	0	5	0	0
novel-645	CACAGCTCTGACGGTAGTCAT	5	0	0	0	0	0	0	0	0	0	0	5	0
novel-646	GAGGACTGGGGAGGGAGGAGG	5	0	0	0	0	0	0	0	0	5	0	0	0
novel-647	CACAGTAGAGCGAGAGAAGG	5	0	0	5	0	0	0	0	0	0	0	0	0
novel-648	AATGATCCAGATCCTAGGCTTT	5	0	0	0	0	0	0	0	0	0	0	0	5
novel-649	TGAAGAGGTAGGATTTGAACCTGT	5	0	0	5	0	0	0	0	0	0	0	0	0
novel-650	GATGGTGGAAGGATGGATAG	5	0	0	0	0	0	0	0	0	5	0	0	0
novel-651	TGGGCATGGAGCACGGAGCAG	5	0	5	0	0	0	0	0	0	0	0	0	0
novel-652	TCTGAGGAGTGGAGTGGGTAG	5	0	0	0	0	0	0	0	0	0	0	0	5
novel-653	AAAGGCATCATCAGTCGGCAGCT	5	0	0	0	0	0	0	0	0	5	0	0	0
novel-654	TCTCTATCCCTGGCCTGCTCTCC	5	0	0	0	0	0	0	0	0	5	0	0	0
novel-655	AACTAGCAAGCTGGATGGGAAT	5	5	0	0	0	0	0	0	0	0	0	0	0
novel-656	CGGGAGGCAGAGTAGGAGCGCT	5	0	0	0	0	0	0	0	0	0	0	5	0
novel-657	CGGGATCTGCAGCTCACGGTTC	5	0	0	0	0	0	0	0	0	5	0	0	0
novel-658	TCTGAAGGGCGCCTGTGCAGGA	5	0	0	0	0	0	5	0	0	0	0	0	0
novel-659	ATGGGTGTATATGTATGTGTGTA	5	0	0	0	0	0	0	0	0	5	0	0	0
novel-660	AGGACCCGAGGAACGGCCCAGC	5	0	0	0	0	0	0	0	0	0	0	0	5
novel-661	AGGCCACTGGAGCAATCTGGG	5	0	0	5	0	0	0	0	0	0	0	0	0
novel-662	ACTGGGCTGCTCTGGGCGAGCCGG	5	0	0	0	0	0	0	5	0	0	0	0	0
novel-663	GAGCAGGACTGCGCAGGCTCAGC	5	0	0	5	0	0	0	0	0	0	0	0	0
novel-664	TTGGAAGTCACTGGCTATTAGAG	5	0	5	0	0	0	0	0	0	0	0	0	0
novel-665	GTGAGCCTTGGAGCGCGCCTG	5	0	0	0	0	0	0	0	0	5	0	0	0
novel-666	TAGGACTGAGAACCTGAGAGCGA	5	0	0	0	0	5	0	0	0	0	0	0	0
novel-667	TGTAGTTCTCCATACACATGCAT	5	0	0	0	0	0	0	5	0	0	0	0	0
novel-668	GGGTTTTCTGTGGGACCGCGGTC	5	0	0	0	5	0	0	0	0	0	0	0	0
novel-669	TGGGGAAAGGCAGGCTACTGG	5	0	0	0	0	0	0	0	5	0	0	0	0
novel-670	ATGGTAATCAGGAACGCACAGAC	5	0	0	0	0	0	0	5	0	0	0	0	0
novel-671	ACATGGGAAGTGGAGACTGGAG	5	0	5	0	0	0	0	0	0	0	0	0	0
novel-672	AGTAGTGGGGAATATGGAAGGACC	5	0	0	0	0	5	0	0	0	0	0	0	0
novel-673	GCTTGCGGGTCCTGGGCTGAGT	5	0	0	0	0	0	0	0	0	0	0	0	5
novel-674	ACAGCAAGAACAGGGGAACACAT	5	0	0	0	0	0	0	0	0	5	0	0	0
novel-675	AGGCAGGTGTGGAGCTGGTCTC	5	0	0	0	0	0	0	0	5	0	0	0	0
novel-676	GACAAACATGACTATGCTGACA	5	0	0	0	0	0	0	0	0	0	0	0	5
novel-677	TACAGGCACTGGGAGTGGAAAG	5	5	0	0	0	0	0	0	0	0	0	0	0
novel-678	TGGGCCCTGACTCATGCTCCACA	5	0	0	0	0	0	0	0	0	5	0	0	0
novel-679	GACGCTCCAGGGACGGTCCGCA	5	0	0	0	0	0	0	0	0	0	5	0	0
novel-680	TCTGTAACCTGGAACACGGAA	5	0	0	0	0	0	0	0	0	5	0	0	0
novel-681	TGGAAGATCTGGAATGGAGGCAT	5	0	0	0	0	0	0	0	0	5	0	0	0
novel-682	TGCAGTGATGTCAAAGCTGAG	5	0	0	0	0	0	0	0	0	5	0	0	0
novel-683	TCTCATTAAAGGGCTTCTGTTT	5	0	0	0	0	0	0	0	0	0	0	0	5
novel-684	TGACGGCTGGACTGTTCTTTT	5	0	0	0	0	0	0	0	0	0	5	0	0
novel-685	AACGGGGATTGATGTCTGGGCTTC	5	5	0	0	0	0	0	0	0	0	0	0	0
novel-686	CGGCTGGTAGACGCCCCGCGGAC	5	0	0	0	0	0	0	0	0	0	0	0	5
novel-687	TGCAGACCTCTCTGGGCCAAGC	5	0	0	5	0	0	0	0	0	0	0	0	0
novel-688	TCAGGAGAGTAGAGGCCCCTCAGT	5	0	0	0	0	0	0	0	0	5	0	0	0
novel-689	TGTGGAGGTGGATGTAGCTTTT	5	0	0	0	0	0	0	0	5	0	0	0	0
