## Supplementary material for "Identification of Novel miRNAs in Mouse Embryonic Stem Cells, Embryonic Fibroblasts, and Reprogrammed Pluripotent Cells": Table S2

### Sheet: Sheet1
Table S2. Normalized miRNA reads in all samples.
		ES2	ES4	ES3		MEF13	MEF14	MEF15		iPS 62	iPS 63		NT-ES 72	NT-ES 71		NT-iPS 51	NT-iPS 53
miR-novel-10	AGGAAUCUGGAAAACAUGGGCGU	116.258	139.856	107.208		53.8581	78.2059	0		19.8424	0		0	0		0	0
miR-novel-12	AGGACTGACGCTAACTTGAGTTTT	13.5446	22.7672	0		0	0	0		66.1413	78.4524		0	20.8008		44.1944	49.7181
(miR-novel-203)	AGGACTGACGCTAACTTGAGTTT	0	0	0		0	0	0		0	0		22.764	0		0	0
miR-novel-16	CGGAGCTTGCCTGGCGTCTCT	0	0	0		0	0	0		40.4197	70.3872		23.6396	32.588		18.8235	76.2345
miR-novel-20	UCCGGCUGGGGGUAGCAGUAGC	55.3071	54.2076	68.132		21.0178	25.6613	34.0489		0	14.664		0	4.16017		5.7289	0
(miR-novel-181)	UCCGGCUGGGGGUAGCAGUAG	0	0	0		0	0	0		9.55375	0		13.1331	0		0	0
miR-novel-27	AACUGAGUUGAAGGCAAAGGU	0	0	6.01165		88.012	64.7642	49.1818		9.55375	6.5988		6.12878	4.16017		0	0
miR-novel-41	UGAGUGGAGACUCGGUAGAGGUAG	48.5348	33.6087	34.066		0	0	30.2657		0	0		10.5065	9.70706		0	0
(miR-novel-157)	UGAGUGGAGACUCGGUAGAGGUA	0	0	0		0	0	0		15.433	9.5316		0	0		0	0
miR-novel-65	UGAAGAAGCUGAUGGUAGUCUGG	0	17.3464	0		0	30.5492	0		0	0		0	42.9884		0	0
miR-novel-81	UGUCUGUAUGAGUGUGCACACA	7.90102	0	0		0	0	0		18.3726	16.1304		7.00432	4.85353		6.54732	0
(miR-novel-362)	UGUCUGUAUGAGUGUGCACACAU	0	0	0		0	0	0		0	0		0	0		0	9.11499
miR-novel-83	UUUGGCGGGGUAUGUGGUUCUCU	25.9605	20.5989	13.0252		0	12.2197	13.8718		0	0		0	0		0	0
